# Higher prevalence of sacbrood virus in highbush blueberry pollination units

**DOI:** 10.1101/2024.03.20.585971

**Authors:** Alison McAfee, Sarah K. French, Nadejda Tsvetkov, Heather Higo, Julia Common, Stephen F. Pernal, Pierre Giovenazzo, Shelley E. Hoover, Ernesto Guzman-Novoa, Robert W Currie, Patricia Wolf Veiga, Ida M. Conflitti, Mateus Pepinelli, Lan Tran, Amro Zayed, M. Marta Guarna, Leonard J. Foster

**Author notes:** Authors contributed equally (M. Marta Guarna, Leonard J. Foster).

## Abstract

Highbush blueberry pollination depends on managed honey bees (*Apis mellifera*) for adequate fruit set; however, beekeepers have raised concerns about poor health of colonies after pollinating this crop. Postulated causes include agrochemical exposure, nutritional deficits, and interactions with parasites and pathogens, particularly *Melisococcus plutonius*(the causal agent of European foulbrood disease), but other pathogens could be involved. To broadly investigate common honey bee pathogens in relation to blueberry pollination, we sampled adult honey bees from colonies at time points corresponding to before (t1), during (t2), at the end (t3), and after (t4) highbush blueberry pollination in British Columbia (BC), Canada, across two years (2020 and 2021). Nine viruses as well as *M. plutonius*, *Vairimorpha ceranae* and *V. apis* (formerly *Nosema ceranae* and *N. apis*) were detected by PCR and microscopy and compared among colonies located near and far from blueberry fields. We found a significant interactive effect of time and blueberry proximity on the multivariate pathogen community, mainly due to differences at t4 (corresponding to roughly six weeks after the beginning of the pollination period). Post-hoc comparisons of pathogens in near and far groups at t4 showed that detections of sacbrood virus (SBV), which was significantly higher in the exposed group, was the primary driver. The association of SBV with highbush blueberry pollination may be contributing to the health decline that beekeepers observe after pollinating this crop, likely in combination with other factors.
