## Supplementary Data 1 for "Higher prevalence of sacbrood virus in highbush blueberry pollination units"

### Sheet: Sheet1
Crop	Replicate	SiteType	Year	Blueberry	Broadleaf	Coniferous	Corn	ExposedLand_Barren	Grassland	Fallow	Greenhouses	Nursery	Mixedwood	OtherBerry	OtherVegetables	Pasture_Forages	Potatoes	Shrubland	Sod	Urban_Developed	Water	Wetland	Vineyards	Barley	Orchards	Peas	OtherCrops	Sum.under.1percent
Highbush blueberry	HBB06	Near	2021	499987	385561	821299	43816.5	56486.6	99951.1	0	87128	44976.2	20223	49714.9	0	492802	0	31905.6	0	4.34202e+06	24436.1	68252.6	0	0	0	0	0	339812
Highbush blueberry	HBB06	Far	2021	103443	808547	995009	0	7583.62	20166.1	0	4213.13	16009.9	37926.3	0	0	614245	0	24506.8	0	4.26888e+06	76678.9	71127.9	10954.1	0	9268.88	0	0	130629
Highbush blueberry	HBB07	Near	2021	254659	756196	858051	69937.9	4213.13	30334.5	0	9268.88	16852.5	27180.9	2527.88	0	983719	0	36620.8	4204.9	4.00147e+06	0	13327.1	0	0	0	0	0	214468
Highbush blueberry	HBB07	Far	2021	70174.1	556760	1.03079e+06	16852.5	24299.9	73341.2	0	39112.5	55861.1	103906	0	0	699842	0	36644.9	0	4.31629e+06	2527.88	34572.4	0	0	7583.63	0	0	287629
Highbush blueberry	HBB08	Near	2021	203777	57673.3	642150	962189	159480	35985.6	0	278496	0	9268.88	39603.4	7583.63	317143	43765.4	96952.6	10686.5	2.79317e+06	852077	558563	0	0	0	0	0	204567
Highbush blueberry	HBB08	Far	2021	139876	143346	1.05161e+06	468411	173218	3370.5	0	0	12639.4	842.625	121566	9268.88	486195	111328	103512	4213.12	1.19775e+06	1.90989e+06	1.13152e+06	0	0	0	0	0	30334.5
Highbush blueberry	HBB09	Near	2021	326665	44659.1	873621	708186	51085.5	18240.7	45501.8	193974	126394	842.625	296297	5898.38	348689	216555	85690.5	0	3.52752e+06	3370.5	188720	0	0	0	0	6654.23	131594
Highbush blueberry	HBB09	Far	2021	0	48040.2	244671	0	89018	0	0	0	0	0	0	0	11185.4	0	20251.6	0	4.151e+06	2.46606e+06	38335.9	0	0	0	0	0	117813
Highbush blueberry	HBB10	Near	2021	388450	18497.1	781605	1.62624e+06	161604	5055.75	42217	3370.5	0	0	119420	53085.4	329696	26964	48605.3	0	3.23491e+06	0	228842	0	0	0	0	0	197795
Highbush blueberry	HBB10	Far	2021	94374	252975	973128	499677	272427	5055.75	0	0	0	0	3370.5	93531.4	36232.9	26121.4	108974	1685.25	3.55691e+06	777270	366830	0	0	0	0	0	72465.8
Highbush blueberry	HBB01	Near	2020	346725	11325.4	692692	304381	25956.6	0	267532	193974	16852.5	5055.75	0	168006	916951	738416	15985.7	0	2.52917e+06	8426.25	328263	0	498852	0	0	0	83602.2
Highbush blueberry	HBB01	Far	2020	0	28370.2	326753	0	69789.8	0	0	0	0	0	0	0	25080	0	5898.38	0	4.0833e+06	2.52768e+06	1685.25	0	0	0	0	0	130824
Highbush blueberry	HBB02	Near	2020	621015	10132.7	532546	618018	24897.9	0	16068.8	3370.5	16852.5	2527.88	0	491227	247961	1.05362e+06	4213.13	0	2.8353e+06	0	122111	0	468699	0	0	0	78063.5
Highbush blueberry	HBB02	Far	2020	16009.9	196811	838555	327781	139096	0	98587.1	0	2527.88	842.625	0	274696	577198	123023	32110.3	10111.5	3.27283e+06	845460	287645	0	0	0	25278.8	0	86880.9
Highbush blueberry	HBB03	Near	2020	445010	19575.3	215703	280822	21065.6	0	240593	278496	0	842.625	10778.1	127013	662970	820610	9301.28	36950.4	2.23039e+06	921270	615842	12639.4	118691	0	0	0	111153
Highbush blueberry	HBB03	Far	2020	46344.4	30334.5	444583	112708	14324.6	0	141303	0	9268.88	1685.25	6741	283965	403795	763409	25278.8	0	963279	2.10156e+06	1.63151e+06	0	0	0	88475.6	0	133977
Highbush blueberry	HBB04	Near	2020	141498	822855	716723	194646	842.626	0	0	9268.88	0	842.626	0	18537.8	1.62412e+06	0	37075.5	6741	3.48548e+06	0	9934.54	0	0	0	0	0	83242.9
Highbush blueberry	HBB04	Far	2020	26964	588483	998381	842.625	2820.28	0	0	39112.5	0	842.626	0	0	1.11622e+06	0	35329.1	0	4.22615e+06	5898.38	27522	0	0	0	0	0	139332
Highbush blueberry	HBB05	Near	2020	391821	462890	1.16095e+06	170336	2527.88	0	0	0	0	2704.77	0	0	1.6897e+06	0	42914.4	0	3.04781e+06	0	96901.9	0	0	0	0	0	48147
Highbush blueberry	HBB05	Far	2020	18012.2	1.16416e+06	1.30475e+06	18537.8	3370.5	0	14324.6	4213.13	0	842.626	0	0	1.08782e+06	0	29899.8	0	3.34876e+06	56455.9	17406.6	0	0	0	0	0	145656
