## Supplementary Data 2 for "Higher prevalence of sacbrood virus in highbush blueberry pollination units"

### Sheet: Pathogen data
Year	Unique.ID	Crop	Province	Region	Replicate	Site.type	Time.point	EFB.binomial	Vairimorpha.ceranae.binomial	Vairimorpha.apis.binomial	DWVnorm.copy.bee	CBPVnorm.copy.bee	ABPVnorm.copy.bee	KBVnorm.copy.bee	VDVnorm.copy.bee	SBVnorm.copy.bee	Average.mites.percent
2020	HBB01et1	Highbush blueberry	British Columbia	British Columbia	HBB01	near	t1	0	1	1	0	0	0	0	0	35	0.822552
2020	HBB01et2	Highbush blueberry	British Columbia	British Columbia	HBB01	near	t2	0	1	0	0	0	0	0	35	2.83586e+07	0.613457
2020	HBB01et3	Highbush blueberry	British Columbia	British Columbia	HBB01	near	t3	1	1	0	0	1201.83	35	0	12583.4	1454.94	1.24232
2020	HBB01et4	Highbush blueberry	British Columbia	British Columbia	HBB01	near	t4	1	1	0	35	0	0	0	0	35	0
2020	HBB01ut1	Highbush blueberry	British Columbia	British Columbia	HBB01	far	t1	0	1	1	0	0	0	35	0	0	0.356112
2020	HBB01ut2	Highbush blueberry	British Columbia	British Columbia	HBB01	far	t2	0	1	1	0	17022.9	0	35	0	0	0.239549
2020	HBB01ut3	Highbush blueberry	British Columbia	British Columbia	HBB01	far	t3	0	1	1	0	0	0	15493.6	35	2.9337e+06	0.769679
2020	HBB01ut4	Highbush blueberry	British Columbia	British Columbia	HBB01	far	t4	1	1	1	0	0	0	0	812662	0	0.587544
2020	HBB02et1	Highbush blueberry	British Columbia	British Columbia	HBB02	near	t1	0	1	1	0	0	0	0	100548	0	0.928194
2020	HBB02et2	Highbush blueberry	British Columbia	British Columbia	HBB02	near	t2	0	1	1	0	0	0	0	353474	35	1.47601
2020	HBB02et3	Highbush blueberry	British Columbia	British Columbia	HBB02	near	t3	1	1	1	0	0	0	11560.1	2.77119e+08	2491.45	2.13796
2020	HBB02et4	Highbush blueberry	British Columbia	British Columbia	HBB02	near	t4	1	1	1	49711.2	0	0	35	8.58487e+07	0	NA
2020	HBB02ut1	Highbush blueberry	British Columbia	British Columbia	HBB02	far	t1	0	1	1	0	0	0	0	0	2.99947e+07	0.50794
2020	HBB02ut2	Highbush blueberry	British Columbia	British Columbia	HBB02	far	t2	0	1	1	0	0	0	0	2427.43	16250	0.118293
2020	HBB02ut3	Highbush blueberry	British Columbia	British Columbia	HBB02	far	t3	1	1	1	35	0	0	0	9152.98	1.28454e+08	0.353709
2020	HBB02ut4	Highbush blueberry	British Columbia	British Columbia	HBB02	far	t4	1	1	1	16668.9	0	0	0	1.90853e+06	35	1.54083
2020	HBB03et1	Highbush blueberry	British Columbia	British Columbia	HBB03	near	t1	1	1	1	0	0	0	0	35	8835.39	1.78951
2020	HBB03et2	Highbush blueberry	British Columbia	British Columbia	HBB03	near	t2	1	1	0	0	0	0	0	2199.51	35	0.971041
2020	HBB03et3	Highbush blueberry	British Columbia	British Columbia	HBB03	near	t3	1	1	0	0	0	0	0	2.34026e+07	171776	1.96244
2020	HBB03et4	Highbush blueberry	British Columbia	British Columbia	HBB03	near	t4	1	1	0	0	0	0	0	16487.1	35	0.882353
2020	HBB03ut1	Highbush blueberry	British Columbia	British Columbia	HBB03	far	t1	1	1	0	0	0	0	0	0	35	0.0705838
2020	HBB03ut2	Highbush blueberry	British Columbia	British Columbia	HBB03	far	t2	1	1	1	35	0	0	35	35	0	1.07713
2020	HBB03ut3	Highbush blueberry	British Columbia	British Columbia	HBB03	far	t3	1	1	1	0	0	0	0	9.1887e+06	1.00242e+06	0.554136
2020	HBB03ut4	Highbush blueberry	British Columbia	British Columbia	HBB03	far	t4	1	1	0	4299.58	0	0	19446.1	4.07316e+06	0	1.01351
2020	HBB04et1	Highbush blueberry	British Columbia	British Columbia	HBB04	near	t1	1	1	1	0	0	0	0	35	35	0.0935759
2020	HBB04et2	Highbush blueberry	British Columbia	British Columbia	HBB04	near	t2	0	1	0	2647.17	0	0	35	11274.4	307080	0
2020	HBB04et3	Highbush blueberry	British Columbia	British Columbia	HBB04	near	t3	1	1	0	35	0	0	0	14831.7	1.464e+06	0.0903688
2020	HBB04et4	Highbush blueberry	British Columbia	British Columbia	HBB04	near	t4	1	1	0	37739.9	0	0	35	35	1119.24	0
2020	HBB04ut1	Highbush blueberry	British Columbia	British Columbia	HBB04	far	t1	1	1	0	0	0	0	0	4920.04	2.41963e+06	0.100435
2020	HBB04ut2	Highbush blueberry	British Columbia	British Columbia	HBB04	far	t2	1	1	0	12398.8	0	0	0	52338.1	7.81062e+06	0.0994954
2020	HBB04ut3	Highbush blueberry	British Columbia	British Columbia	HBB04	far	t3	1	1	0	0	0	0	0	53061.7	2.32194e+06	0
2020	HBB04ut4	Highbush blueberry	British Columbia	British Columbia	HBB04	far	t4	1	1	1	5331.64	0	0	35	35	35	0
2020	HBB05et1	Highbush blueberry	British Columbia	British Columbia	HBB05	near	t1	1	0	0	15119.5	0	0	15836.8	2.71149e+08	0	0.0838885
2020	HBB05et2	Highbush blueberry	British Columbia	British Columbia	HBB05	near	t2	1	0	0	35	0	0	0	3295.12	35	0.292902
2020	HBB05et3	Highbush blueberry	British Columbia	British Columbia	HBB05	near	t3	1	1	0	7841.19	0	0	5026.48	0	26763.2	0.298676
2020	HBB05et4	Highbush blueberry	British Columbia	British Columbia	HBB05	near	t4	1	1	0	4946.38	0	0	51912.1	0	35	0.490196
2020	HBB05ut1	Highbush blueberry	British Columbia	British Columbia	HBB05	far	t1	1	1	0	1.18558e+08	0	0	0	0	0	1.23967
2020	HBB05ut2	Highbush blueberry	British Columbia	British Columbia	HBB05	far	t2	1	1	0	4.79075e+08	0	0	35	1.24546e+07	35	0.872644
2020	HBB05ut3	Highbush blueberry	British Columbia	British Columbia	HBB05	far	t3	1	1	0	35	0	0	0	2.44176e+09	514019	1.78278
2020	HBB05ut4	Highbush blueberry	British Columbia	British Columbia	HBB05	far	t4	1	1	1	2.58701e+08	0	0	0	1.48528e+07	0	0
2021	HBB06et1	Highbush blueberry	British Columbia	British Columbia	HBB06	near	t1	0	1	0	861.403	0	0	0	752728	778.661	2.00555
2021	HBB06et2	Highbush blueberry	British Columbia	British Columbia	HBB06	near	t2	1	1	0	35	0	132900	35	8.174e+07	18827.1	1.35608
2021	HBB06et3	Highbush blueberry	British Columbia	British Columbia	HBB06	near	t3	1	1	0	35	0	40812.6	0	1.45329e+09	3122.2	0.687216
2021	HBB06et4	Highbush blueberry	British Columbia	British Columbia	HBB06	near	t4	1	1	0	10305	0	105949	21885.3	1.51723e+10	2.04407e+08	2.18718
2021	HBB06ut1	Highbush blueberry	British Columbia	British Columbia	HBB06	far	t1	1	1	0	14084.6	0	542333	0	27445.6	0	0.493234
2021	HBB06ut2	Highbush blueberry	British Columbia	British Columbia	HBB06	far	t2	0	1	0	27988.6	0	0	0	6842.26	0	0.984118
2021	HBB06ut3	Highbush blueberry	British Columbia	British Columbia	HBB06	far	t3	0	1	0	35	0	0	0	1.56849e+07	522487	0.529632
2021	HBB06ut4	Highbush blueberry	British Columbia	British Columbia	HBB06	far	t4	0	1	1	489096	0	0	35	1.44628e+07	0	0.573845
2021	HBB07et1	Highbush blueberry	British Columbia	British Columbia	HBB07	near	t1	0	1	1	8024.27	0	72600.2	0	7.48747e+07	0	0.544911
2021	HBB07et2	Highbush blueberry	British Columbia	British Columbia	HBB07	near	t2	1	1	0	35	0	0	0	3.91853e+08	50062.9	0.741345
2021	HBB07et3	Highbush blueberry	British Columbia	British Columbia	HBB07	near	t3	0	1	0	0	0	0	0	4.92709e+08	6.93833e+07	0.748132
2021	HBB07et4	Highbush blueberry	British Columbia	British Columbia	HBB07	near	t4	1	1	0	15038.3	0	0	35	2.29087e+09	1.22298e+08	0.138805
2021	HBB07ut1	Highbush blueberry	British Columbia	British Columbia	HBB07	far	t1	1	1	0	4700.13	0	1.96332e+06	0	1.01234e+06	0	0.624334
2021	HBB07ut2	Highbush blueberry	British Columbia	British Columbia	HBB07	far	t2	1	1	0	35	0	0	0	10859	172445	0.484064
2021	HBB07ut3	Highbush blueberry	British Columbia	British Columbia	HBB07	far	t3	1	1	0	35	0	0	0	9621.61	0	0.909382
2021	HBB07ut4	Highbush blueberry	British Columbia	British Columbia	HBB07	far	t4	1	0	0	12084	0	532794	206208	19156.1	0	0.741812
2021	HBB08et1	Highbush blueberry	British Columbia	British Columbia	HBB08	near	t1	1	1	0	11923.1	0	0	0	1.97444e+06	0	0.790752
2021	HBB08et2	Highbush blueberry	British Columbia	British Columbia	HBB08	near	t2	1	1	1	6789.38	0	0	18401	1.8016e+09	40499.8	0.756172
2021	HBB08et3	Highbush blueberry	British Columbia	British Columbia	HBB08	near	t3	1	1	0	35	0	0	0	1.54815e+06	6788.07	1.57209
2021	HBB08et4	Highbush blueberry	British Columbia	British Columbia	HBB08	near	t4	1	1	0	2610.5	0	0	37863.5	2.03348e+09	11045.6	2.1645
2021	HBB08ut1	Highbush blueberry	British Columbia	British Columbia	HBB08	far	t1	0	1	0	35	0	0	0	6.12923e+06	1.26553e+07	0.486295
2021	HBB08ut2	Highbush blueberry	British Columbia	British Columbia	HBB08	far	t2	1	1	1	35	0	0	0	1.27236e+06	4617.88	0.339348
2021	HBB08ut3	Highbush blueberry	British Columbia	British Columbia	HBB08	far	t3	1	1	0	35	0	0	0	6.74506e+06	7.36722e+06	0.541623
2021	HBB08ut4	Highbush blueberry	British Columbia	British Columbia	HBB08	far	t4	1	0	0	5426.43	0	0	35	26681.4	0	0.280857
2021	HBB09et1	Highbush blueberry	British Columbia	British Columbia	HBB09	near	t1	0	1	0	3732.66	0	0	0	1.09173e+06	2969.4	0.553995
2021	HBB09et2	Highbush blueberry	British Columbia	British Columbia	HBB09	near	t2	1	1	0	0	0	0	0	630715	35	1.13466
2021	HBB09et3	Highbush blueberry	British Columbia	British Columbia	HBB09	near	t3	1	1	0	0	0	0	0	226600	1.07671e+06	0.865946
2021	HBB09et4	Highbush blueberry	British Columbia	British Columbia	HBB09	near	t4	1	0	0	35	0	0	11652.8	69340	23395.8	0.472582
2021	HBB09ut1	Highbush blueberry	British Columbia	British Columbia	HBB09	far	t1	1	1	0	10538.5	0	0	0	1.77418e+09	4944.8	0.714562
2021	HBB09ut2	Highbush blueberry	British Columbia	British Columbia	HBB09	far	t2	1	1	0	35	0	0	0	1.6001e+08	35	0.575205
2021	HBB09ut3	Highbush blueberry	British Columbia	British Columbia	HBB09	far	t3	1	1	0	35	0	0	0	3.03679e+09	2829.39	0.639264
2021	HBB09ut4	Highbush blueberry	British Columbia	British Columbia	HBB09	far	t4	1	1	0	35	0	0	3.02247e+06	2.34799e+08	0	1.67451
2021	HBB10et1	Highbush blueberry	British Columbia	British Columbia	HBB10	near	t1	0	1	0	0	0	0	0	655089	30712	0.198301
2021	HBB10et2	Highbush blueberry	British Columbia	British Columbia	HBB10	near	t2	1	1	0	89383.7	0	0	0	8.13218e+08	158967	0.54616
2021	HBB10et3	Highbush blueberry	British Columbia	British Columbia	HBB10	near	t3	1	1	0	35	0	0	0	2.14919e+09	0	0.38733
2021	HBB10et4	Highbush blueberry	British Columbia	British Columbia	HBB10	near	t4	1	1	0	35	0	0	56582.3	147469	0	0.110422
2021	HBB10ut1	Highbush blueberry	British Columbia	British Columbia	HBB10	far	t1	1	1	1	35	0	0	0	1.05349e+09	462837	0.467342
2021	HBB10ut2	Highbush blueberry	British Columbia	British Columbia	HBB10	far	t2	1	1	0	3342.93	0	0	0	7.96495e+06	3498.41	0.820085
2021	HBB10ut3	Highbush blueberry	British Columbia	British Columbia	HBB10	far	t3	1	1	0	35	0	0	0	2.16455e+07	371259	0.317631
2021	HBB10ut4	Highbush blueberry	British Columbia	British Columbia	HBB10	far	t4	1	1	0	1463.89	0	0	809385	1.87397e+08	0	0.870964
