## Supplementary Data 3 for "Higher prevalence of sacbrood virus in highbush blueberry pollination units"

### Sheet: Primers
Target	Primer	Sequence (5’-3’)	Amplicon size (bp)	Reference
Nosema apis	NosaRNAPol -F	AGC AAG AGA CGT TTC TGG TAC CTC A	297	Gisder & Genersch, 2013.
	NosaRNAPol -R	CCT TCA CGA CCA CCC ATG GCA
Nosema ceranae	NoscRNAPol -F	TGG GTT CCC TAA ACC TGG TGG TTT	662
	NoscRNAPol -R	TCA CAT GAC CTG GTG CTC CTT CT
EFB	Melisso-F	CAG CTA GTC GGT TTG GTT CC	79	Roetschi et al., 2008
	Melisso-R	TTG GCT GTA GAT AGA ATT GAC AAT
	Melisso-Probe MGB	6’FAM-CTTGGTTGGTCGTTGACMBGNFQ
B-Actin	B-Actin-F	CCT GGA ATC GCA GAT AGA ATG C	121	Roetschi et al., 2008
	B-Actin-R	CAA GAA TTG ACC CAC CAA TCC ATA
	B-Actin-probe	HEX-TCA CTG CCC TAG CAC CAT CCA CA-TAMRA
ABPV	ABPV-F6548	TCATACCTGCCGATCAAG	197	Locke, B et al., 2012
	KIABPV-B6707	CTGAATAATACTGTGCGTATC
KBV	KBV-F	TGAACGTCGACCTATTGAAAAA	106	VanEnglesdorp et al. 2009
	KBV-R	TCGATTTTCCATCAAATGAGC
CBPV	CBPV1-qF1818	CAACCTGCCTCAACACAG	296	Locke, B et al., 2012
	CBPV1-qB2077	AATCTGGCAAGGTTGACTGG
LSV 1-4	LSV1-4-F-2157	CGTGCGGACCTCATTTCTTCATGT	152	Daughenbaugh et al. 2015
	LSV1-4-R-2309	CTGCGAAGCACTAAAGCGTT
DWV	DWV-F8668	TTCATTAAAGCCACCTGGAACATC	136	Locke, B et al., 2012
	DWV-B8757	TTTCCTCATTAACTGTGTCGTTGA
VDV	VDV-F2	TATCTTCATTAAAACCGCCAGGCT	140	McMahon et al. 2015
	VDV-R2a	CTTCCTCATTAACTGAGTTGTTGTC
BQCV	BQCV-qF7893	AGTGGCGGAGATGTATGC	294	Locke, B et al., 2012
	BQCV-qB8150	GGAGGTGAAGTGGCTATATC
IAPV	IAPV-F1aF	GCGGAGAATATAAGGCTCAG	587	VanEnglesdorp et al. 2009
	IAPV-F1a R	CTTGCAAGATAAGAAAGGGGG
SBV	SBV-qF3164	TTGGAACTACGCATTCTCTG	335	Locke, B et al., 2012
	SBV-qB3461	GCTCTAACCTCGCATCAAC
RP49	RP49-qF	AAGTTCATTCGTCACCAGAG	205	Locke, B et al., 2012
	RP49-qB	CTTCCAGTTCCTTGACATTATG
Key: RPS5, ribosomal protein S5; ABPV, Acute Bee Paralysis virus; KBV, Kashmir Bee Virus; CBPV, Chronic Bee Paralysis virus; LSV, Lake Sinai virus; DWV, deformed wing virus; VDV, Varroa destructor virus; BQCV, black queen cell virus; IAPV, Israeli acute paralysis virus; SBV, sacbrood virus; RP49, ribosomal protein 49; bp, base pair.
References
Schwarz RS, Bauchan GR, Murphy CA, Ravoet J, de Graaf DC, Evans JD. Characterization of Two Species of Trypanosomatidae from the Honey Bee Apis mellifera: Crithidia mellificae Langridge and McGhee, and Lotmaria passim n. gen., n. sp. J Eukaryot Microbiol. 2015 Sep-Oct;62(5):567-83. doi: 10.1111/jeu.12209. Epub 2015 Mar 20. PMID: 25712037.
Locke B, Forsgren E, Fries I, de Miranda JR. Acaricide treatment affects viral dynamics in Varroa destructor-infested honey bee colonies via both host physiology and mite control. Appl Environ Microbiol. 2012 Jan;78(1):227-35. doi: 10.1128/AEM.06094-11. Epub 2011 Oct 21. Erratum in: Appl Environ Microbiol. 2012 Mar;78(6):2073. PMID: 22020517; PMCID: PMC3255632.
McMahon DP, Fürst MA, Caspar J, Theodorou P, Brown MJF, Paxton RJ. A sting in the spit: widespread cross-infection of multiple RNA viruses across wild and managed bees. J Anim Ecol. 2015 May;84(3):615-624. doi: 10.1111/1365-2656.12345. Epub 2015 Mar 3. PMID: 25646973; PMCID: PMC4832299.
vanEngelsdorp D, Evans JD, Saegerman C, Mullin C, Haubruge E, Nguyen BK, et al. (2009) Colony Collapse Disorder: A Descriptive Study. PLoS ONE 4(8): e6481. https://doi.org/10.1371/journal.pone.0006481
Evans, J. D., Schwarz, R., S.; Chen, Y. P.; Budge, G.; Cornman, R. S.; De la Rua, P.; de Miranda, J. R.; Foret, S.; Foster, L.; Gauthier, L.; Elke Genersch, E.; Gisder, S.; Jarosch, A.; Kucharski, R.; Lopez, D.; Lun, C. M.; Moritz, R. F. A.; Maleszka, R.; Muñoz, I.; Pinto, M. A. (2013) Standard methods for molecular research in Apis mellifera. Journal of Apicultural Research, 52: 1-54.
Daughenbaugh KF, Martin M, Brutscher LM, Cavigli I, Garcia E, Lavin M, Flenniken ML. Honey Bee Infecting Lake Sinai Viruses. Viruses. 2015 Jun 23;7(6):3285-309. doi: 10.3390/v7062772. PMID: 26110586; PMCID: PMC4488739.
Gisder S, Genersch E. Molecular differentiation of Nosema apis and Nosema ceranae based on species-specific sequence differences in a protein coding gene. J Invertebr Pathol. 2013 May;113(1):1-6. doi: 10.1016/j.jip.2013.01.004. Epub 2013 Jan 24. PMID: 23352902.
Roetschi, A., Berthoud, H., Kuhn, R. et al. Infection rate based on quantitative real-time PCR of Melissococcus plutonius, the causal agent of European foulbrood, in honeybee colonies before and after apiary sanitation. Apidologie 39, 362–371 (2008). https://doi.org/10.1051/apido:200819
